# Lestaurtinib’s antineoplastic activity converges on JAK/STAT signaling to inhibit advanced forms of therapy resistant ovarian cancer

**DOI:** 10.1101/2024.06.06.597753

**Authors:** Esther P.B. Rodman, Michael J. Emch, Xiaonan Hou, Archit Bajaj, Nicole A. Pearson, August J. John, Yamillie Ortiz, Adam D. Bass, Saloni Singh, Gustavo Baldassarre, Scott H. Kaufmann, S. John Weroha, John R. Hawse

## Abstract

Ovarian cancer is the deadliest gynecological malignancy, owing to its late-stage diagnosis and high rates of recurrence and resistance following standard-of-care treatment, highlighting the need for novel treatment approaches. Through an unbiased drug screen, we identified the kinase inhibitor, lestaurtinib, as a potent antineoplastic agent for chemotherapy- and PARP-inhibitor (PARPi)-sensitive and -resistant ovarian cancer cells and patient derived xenografts (PDXs). RNA-sequencing revealed that lestaurtinib potently suppressed JAK/STAT signaling and lestaurtinib efficacy was shown to be directly related to JAK/STAT pathway activity in cell lines and PDX models. Most ovarian cancer cells exhibited constitutive JAK/STAT pathway activation and genetic loss of STAT1 and STAT3 resulted in growth inhibition. Lestaurtinib also displayed synergy when combined with cisplatin and olaparib, including in a model of PARPi resistance. In contrast, the most well-known JAK/STAT inhibitor, ruxolitinib, lacked antineoplastic activity against all ovarian cancer cell lines and PDX models tested. This divergent behavior was reflected in the ability of lestaurtinib to block both Y701/705 and S727 phosphorylation of STAT1 and STAT3, whereas ruxolitinib failed to block S727. Consistent with these findings, lestaurtinib additionally inhibited JNK and ERK activity, leading to more complete suppression of STAT phosphorylation. Concordantly, combinatorial treatment with ruxolitinib and a JNK or ERK inhibitor resulted in synergistic antineoplastic effects at dose levels where single agents were ineffective. Taken together, these findings indicate that lestaurtinib, and other treatments that converge on JAK/STAT signaling, are worthy of further pre-clinical and clinical exploration for the treatment of highly aggressive and advanced forms of ovarian cancer.

**Statement of significance:** Lestaurtinib is a novel inhibitor of ovarian cancer, including chemotherapy- and PARPi-resistant models, that acts through robust inhibition of the JAK/STAT pathway and synergizes with standard-of-care agents at clinically relevant concentrations.
