## Supplemental Tables 1-5 for "Lestaurtinib’s antineoplastic activity converges on JAK/STAT signaling to inhibit advanced forms of therapy resistant ovarian cancer"

### Sheet: Supplementary Table 1
Supplemental Table 1: RT-PCR Primer Sequences
Gene	Forward (5’-3’)	Reverse (5’-3’)
STAT1	TGCCACCATCCGTTTTCATG	ATATTCCCCGACTGAGCCTG
STAT2	ATACCTGAAAACCCACTGCG	CGGTTGTTGCAGTTCATCCA
STAT3	AGTTCTCCTCCACCACCAAG	GCCTCCTTCTTTGCTGCTTT
STAT4	AATAAAGGCCGGTTGTCTGC	ACCGCATACACACTTGGAGA
STAT5A	CCCCAGGCTCCCTATAACAT	CGGGAGTCAAGACTGTCCAT
STAT5B	GGTCCCTGAGTTTGTGAACG	CATCGGTGTCAAGGACTGAG
STAT6	CCACCACACTCTCACTCCAT	AGTGAGGTCCTGTTCAGTGG
JAK1	TATTGCCTCTGACGTCTGGT	ATCTGGACAGTTAGGTGGGC
JAK2	GCAAGTTTTCTGTGGCCTCA	AGGAGGGGCGTTGATTTACA
JAK3	CTTCTCTCGCCAGTCAGAC	AGCAGTGAAGGCATGAGTCT
TYK2	CTGGTCAAGATCGGGGACTT	CATCTGACCCTGAGCAATGC

### Sheet: Supplementary Table 2
Suplementary Table 2: Antibodies Utilized
Protein	Vendor and Number	Primary Antibody Dilution	Secondary Antibody	Secondary Antibody Dilution
Beta-actin	Sigma A2228	1:10000	Mouse (Sigma A4416)	1:7500
STAT1	Cell signaling 9172S	1:1000	Rabbit (Sigma A8275)	1:2000
pTyr701-STAT1	Cell signaling 9167S	1:1000	Rabbit (Sigma A8275)	1:2000
pSer727-STAT1	Cell signaling 8826S	1:1000	Rabbit (Sigma A8275)	1:2000
STAT3	Cell signaling 9139S	1:1000	Mouse (Sigma A4416)	1:2000
pTyr705-STAT3	Cell signaling 9145S	1:1000	Rabbit (Sigma A8275)	1:2000
pSer705-STAT3	Cell signaling 94994S	1:1000	Rabbit (Sigma A8275)	1:2000
STAT5	Cell signaling 25656S	1:500	Rabbit (Sigma A8275)	1:1000
pTyr694-STAT5	Cell signaling 9359S	1:500	Rabbit (Sigma A8275)	1:1000
JAK1	Cell signaling 333S2	1:500	Rabbit (Sigma A8275)	1:1000
JAK2	Cell signaling 3230S	1:500	Rabbit (Sigma A8275)	1:1000
JAK3	Cell signaling 8827S	1:500	Rabbit (Sigma A8275)	1:1000
p-Thr202/Tyr204-ERK1/2	Cell signaling 4370	1:2000	Rabbit (Cell Signaling 7074V)	1:2000
ERK1/2	Cell signaling 4595	1:1000	Rabbit (Cell Signaling 7074V)	1:2000
pJNK1/2	Cell signaling 9255	1:2000	Mouse (Sigma A4416)	1:2000
JNK1/2	Cell signaling 9258	1:1000	Rabbit (Cell Signaling 7074V)	1:2000

### Sheet: Supplementary Table 3
Supplemental Table 3: CRISPR sgRNA sequences
Target	sgRNA #1	sgRNA #2	sgRNA#3
STAT1	GTTAGGTGCCAAGACTGTCG	GAGGTCATGAAAACGGATGG	GATCATCCAGCTGTGACAGG
STAT3	ACTGCTGGTCAATCTCTCCC	ACAATCCGGGCAATCTCCAT

### Sheet: Supplementary Table 4
Supplemental Table 4: Patient-derived Xenograft (PDX) models minimal information standard (PDX-MI)
PDX Models (PH)	PH345	PH039	PH730	PH580	PH763	PH077
Gender	F	F	F	F	F	F
Age	57	62	66	62	49	70
Diagnosis	Ovarian Carcinoma	Fallopian Tube Carcinoma	Ovarian Carcinoma	Malignant Neoplasm Of Ovary Left	Platinum refractory ovarian cancer	Primary peritoneal carcinoma
Consent	Academic	Academic	Academic	Academic	Academic	Academic
Primary Tissue	Ovary	Fallopian Tube	Ovary	Ovary	Ovary	Ovary
Specimen collected	Ovary	Fallopian Tube	Fallopian Tube	Sigmoid Colon	Ovary	Ovary
Histology	Serous	Serous	Serous	Serous	Serous	Serous
Grade	High	High	High	High	High	High
Stage	IIIC	IIIC	IIIC	IIIC	IIIC	IV
Treatment	Naïve	Naïve	Recurrent	Naïve	Neoadjuvant	Naïve
Mouse Strain	SCID-beige C.B.-17/ IcrHsd-Prkdcscid Lystbg ; ENVIGO	SCID-beige C.B.-17/ IcrHsd-Prkdcscid Lystbg ; ENVIGO	SCID-beige C.B.-17/ IcrHsd-Prkdcscid Lystbg ; ENVIGO	SCID-beige C.B.-17/ IcrHsd-Prkdcscid Lystbg ; ENVIGO	SCID-beige C.B.-17/ IcrHsd-Prkdcscid Lystbg ; ENVIGO	SCID-beige C.B.-17/ IcrHsd-Prkdcscid Lystbg ; ENVIGO
Mouse Humanized	No	No	No	No	No	No
Preparation	Solid Tumor	Solid Tumor	Solid Tumor	Solid Tumor	Solid Tumor	Solid Tumor
Injection site	IP	IP	IP	IP	IP	IP
Characterization	Histology	Histology	Histology	Histology	Histology	Histology
Negative murine/EBV	Yes	Yes	Yes	Yes	Yes	Yes

### Sheet: Supplementary Table 5
Supplemental Table 5: STAT1 and STAT3 kinase prediction lists for S727
Lestaurtinib interacting kinases (Klaeger et. al. [31])	STAT1-S727 predicted kinases (PhosphoSitePlus)	STAT3-S727 predicted kinases (PhosphoSitePlus)
AAK1	ATM	CDK12
ACVR1B	ATR	CDK13
AURKA	4	CDK14
AURKB	CDK19	CDK16
BMP2K	CDK7	CDK17
BTK	CDK8	CDK19
CAMK2D	CILK1	CDK1cdk1
CAMK2G	CSNK2A1	CDK2
CAMKK2	CSNK2A2	CDK4
CDK2	DYRK1A	CDK6
CDK3	DYRK1B	CDK8
CDK4	DYRK2	CDK9
CDK5	DYRK3	CDKL1
CHEK1	DYRK4	CDKL5
CLK1	FAM20C	DYRK1a
DYRK1A	MAPK1	DYRK1b
ERN1	MAPK10	MAPK1
ERN2	MAPK11	MAPK10
FER	MAPK12	MAPK11
FLT3	MAPK13	MAPK12
GAK	MAPK14	MAPK13
IKBKE	MAPK3	MAPK14
IRAK3	MAPK7	MAPK15
IRAK4	MAPK8	MAPK3
LATS1	MAPK9	MAPK7
MAP2K1	MOK	MAPK8
MAP2K2	MTOR	MAPK9
MAP2K3	PDK4	MOK
MAP2K5	PRKDC	NLK
MAP2K6	SMG1	PINK1
MAP3K11
MAP3K2
MAP3K5
MAP3K6
MAP4K1
MAP4K2
MAP4K3
MAP4K5
MAPK10
MAPK8
MAPK9
MARK2
MARK3
MARK4
MELK
MINK1
MYLK3
NQO2
NTRK1
PAK4
PDGFRB
PDPK
PHKG2
PKN1
PKN2
PLK4
PRKAA1
PRKAG1
PRKAG2
PRKCA
PRKD2
PRKD3
PRKX
Q6ZSR9
RET
RPS6KA1
RPS6KA3
RPS6KA4
RPS6KA6
SIK2
SIK3
SLK
STK10
STK3
STK4
SYK
TBK1
TGFBR1
TGFBR2
TNK1
TNK2
ULK3
